# Alternative 3’ Polyadenylation Responses to Acute Ethanol Exposure Differ Between *Drosophila* Populations

**DOI:** 10.64898/2026.03.05.709877

**Authors:** George Boateng-Sarfo, Seungjae Lee, Eric C. Lai, Sarah Signor

## Abstract

Alternative polyadenylation is a pervasive post-transcriptional mechanism that generates mRNA isoforms with distinct 3’ untranslated regions (3’ UTRs), which can influence transcript stability, localization and translation. Ethanol is an environmental stressor for *Drosophila melanogaster*, and natural populations show distinct responses to ethanol exposure, suggesting that the genetic background can modulate phenotypic response. Yet, how the natural genetic variation modulates ethanol-responsive APA remains understudied. We profiled 3’ end isoforms following acute ethanol exposure in three French (cosmopolitan) and three Zambian (ancestral range) *D. melanogaster* genotypes and identified numerous significant APA events across all genotypes. Ethanol-induced APA was widespread but highly genotype - and population - dependent: the French genotypes showed an enrichment of proximal shifts (3’ UTR shortening), while Zambian genotypes were biased toward distal shifts (3’ UTR lengthening). Most of the ethanol-responsive APA events were private to a single population, with relatively few genes exhibiting conserved directional changes across both backgrounds. We also classify genes showing opposite-direction shifts between populations, and others with opposite-direction shifts between various classes of APA. For two-site events, inter-poly(A) site distance did not predict response direction; however, spacing strongly predicted the magnitude of remodeling, with larger separations enabling greater absolute 3’ UTR length changes. Our findings support a model in which ethanol-responsive 3’ end regulation is a flexible genetically contingent, and that population-specific APA remodeling represent a plausible molecular substrate contributing to adaptation.
