## Supplementary material for "Alternative 3’ Polyadenylation Responses to Acute Ethanol Exposure Differ Between *Drosophila* Populations": Supplemental_File_1_Normalised_ZN_FR_Time.txt

Time	Normalised_ZN	Normalized_FR
1	0.627777778	1.233333333
2	0.783333333	1.288888889
3	0.822222222	1.166666667
4	0.827777778	1.194444444
5	0.744444444	1.216666667
6	0.622222222	1.283333333
7	0.588888889	1.344444444
8	0.633333333	1.072222222
9	0.555555556	1.172222222
10	0.594444444	1.25
11	0.505555556	1.166666667
12	0.522222222	1.361111111
13	0.616666667	1.266666667
14	0.455555556	1.133333333
15	0.594444444	1.3
16	0.55	1.205555556
17	0.527777778	1.083333333
18	0.716666667	1.066666667
19	0.666666667	1.111111111
20	0.555555556	0.938888889
