## Supplementary material for "Alternative 3’ Polyadenylation Responses to Acute Ethanol Exposure Differ Between *Drosophila* Populations": Supplemental_File_2_FR_combined.txt

Gene	FRNR2	FRNR3	FRER2	FRER3	genetype	deltapsi	pval	FDR	validated_id	current_symbol	numberofposfactors	txids	interpolyAdist	Genotype
FBgn0030521	0.012	0.012	0	0	TUTR	-0.012	2.32E-67	1.37E-64	FBgn0030521	CtsB	2	FBtr0073838_FBtr0346091	169	FR113
FBgn0036927	0.006	0.006	0	0	TUTR	-0.006	2.32E-67	1.7E-64	FBgn0036927	Gabat	2	FBtr0344085,FBtr0074909,FBtr0074908_FBtr0302049	390	FR109
FBgn0036728	0.002	0.002	0	0	TUTR	-0.002	4.65E-64	1.14E-61	FBgn0036728	UQCR-Q	2	FBtr0075222,FBtr0302510,FBtr0333691_FBtr0302509	321	FR109
FBgn0051105	0	0	0.008	0.008	ALE	0.008	4.16E-64	1.14E-61	FBgn0051105	ppk22	2	FBtr0306088_FBtr0273357	1621	FR109
FBgn0031459	0.997	0.997	1	1	TUTR	0.003	3.81E-55	2.26E-52	FBgn0031459	HINT1	2	FBtr0077719,FBtr0335128_FBtr0077718	96	FR112
FBgn0015221	0.992	0.992	0.989	0.989	TUTR	-0.003	6.17E-54	1.83E-51	FBgn0015221	Fer2LCH	2	FBtr0085622_FBtr0085623,FBtr0085624,FBtr0332168,FBtr0332169	175	FR112
FBgn0039348	1	1	0.998	0.998	TUTR	-0.002	3.14E-53	5.75E-51	FBgn0039348	Npl4	2	FBtr0084893,FBtr0300730_FBtr0084892	40	FR109
FBgn0001145	1	1	0.998	0.998	TUTR	-0.002	3.14E-53	6.22E-51	FBgn0001145	Gs2	2	FBtr0073495_FBtr0073494,FBtr0073496,FBtr0343561,FBtr0343562,FBtr0343563	205	FR112
FBgn0020908	0.999	0.999	0.998	0.998	TUTR	-0.001	5.09E-52	7.56E-50	FBgn0020908	Scp1	2	FBtr0113713_FBtr0334933	232	FR112
FBgn0030976	0.072	0.073	0.047	0.046	TUTR	-0.027	0.000000329	0.0000391	FBgn0030976	CG7378	3	FBtr0074649_FBtr0113004_FBtr0342848	NA	FR112
FBgn0002622	0.607	0.605	0.64	0.641	TUTR	0.034	0.00000068	0.0000997	FBgn0002622	RpS3	2	FBtr0084410_FBtr0346349	279	FR109
FBgn0265356	0.991	0.991	0.943	0.938	ALE	-0.051	0.00000394	0.000413	FBgn0265356	tn	2	FBtr0340449_FBtr0086572,FBtr0086573,FBtr0114622,FBtr0340447,FBtr0340448	5919	FR109
FBgn0051145	0.777	0.774	0.811	0.813	mixed	0.036	0.00000391	0.000413	FBgn0051145	CG31145	3	FBtr0290057_FBtr0084479,FBtr0084480_FBtr0290056,FBtr0336459	NA	FR109
FBgn0038683	0.128	0.129	0.141	0.142	TUTR	0.012	0.00000583	0.000534	FBgn0038683	CG11779	2	FBtr0083749_FBtr0335020,FBtr0083750	308	FR109
FBgn0033544	0.294	0.3	0.364	0.369	TUTR	0.069	0.00000667	0.000543	FBgn0033544	CG7220	2	FBtr0088218,FBtr0113064_FBtr0088216,FBtr0088217,FBtr0088219,FBtr0339465	945	FR109
FBgn0051145	0.793	0.797	0.757	0.755	mixed	-0.039	0.00000726	0.000719	FBgn0051145	CG31145	3	FBtr0290057_FBtr0084479,FBtr0084480_FBtr0290056,FBtr0336459	NA	FR112
FBgn0001942	0.351	0.349	0.418	0.412	TUTR	0.065	0.00000367	0.000721	FBgn0001942	eIF4A	3	FBtr0079176,FBtr0079175,FBtr0079177,FBtr0079178_FBtr0331201_FBtr0307068	NA	FR113
FBgn0014388	0.63	0.631	0.599	0.596	TUTR	-0.034	0.00000344	0.000721	FBgn0014388	sty	2	FBtr0073146_FBtr0073145	1663	FR113
FBgn0019948	1	1	0.971	0.974	TUTR	-0.027	0.0000059	0.000869	FBgn0283509	Phm	2	FBtr0072202_FBtr0072203	164	FR113
FBgn0025839	0.091	0.092	0.08	0.079	TUTR	-0.011	0.00000813	0.000958	FBgn0025839	ND-B14.5A	2	FBtr0070386_FBtr0343049	295	FR113
FBgn0033356	0.8	0.805	0.84	0.84	ALE	0.038	0.0000136	0.00101	FBgn0033356	CG8229	2	FBtr0290278_FBtr0290279	1396	FR112
FBgn0033357	0.966	0.961	0.917	0.913	TUTR	-0.049	0.000013	0.00101	FBgn0033357	Tom7	2	FBtr0088657_FBtr0339306	62	FR112
FBgn0031505	0.392	0.389	0.34	0.333	TUTR	-0.054	0.0000171	0.00113	FBgn0031505	ND-B14.5B	2	FBtr0077617_FBtr0329905	177	FR112
FBgn0034153	1	1	0.97	0.974	TUTR	-0.028	0.0000181	0.00127	FBgn0034153	Acp53C14b	2	FBtr0087081_FBtr0345493	91	FR109
FBgn0002781	0.507	0.506	0.48	0.476	mixed	-0.028	0.0000191	0.00127	FBgn0002781	mod(mdg4)	29	FBtr0084073_FBtr0084074_FBtr0114359_FBtr0084078_FBtr0084080_FBtr0084081_FBtr0084082_FBtr0307759_FBtr0307760_FBtr0084083_FBtr0084084_FBtr0084062_FBtr0114360_FBtr0084064_FBtr0084072_FBtr0084085_FBtr0084079_FBtr0084070,FBtr0084071_FBtr0084075_FBtr0084069_FBtr0084068_FBtr0084061_FBtr0084066,FBtr0084067_FBtr0114361_FBtr0084063_FBtr0084065_FBtr0084060_FBtr0084077_FBtr0343765	NA	FR109
FBgn0035720	0.595	0.608	0.5	0.507	ALE	-0.097	0.0000226	0.00134	FBgn0035720	CG10077	2	FBtr0300937_FBtr0333083,FBtr0076940	2313	FR112
FBgn0039969	0.234	0.221	0.151	0.153	ALE	-0.075	0.0000413	0.00223	FBgn0039969	Fis1	2	FBtr0273209,FBtr0273210,FBtr0273211_FBtr0345012,FBtr0086073,FBtr0273208	208	FR112
FBgn0036702	1	1	0.994	0.993	TUTR	-0.006	0.0000246	0.00241	FBgn0036702	Afg3l2	2	FBtr0075251_FBtr0075252	134	FR113
FBgn0015024	0.926	0.928	0.938	0.938	TUTR	0.011	0.0000493	0.00244	FBgn0015024	CkIα	2	FBtr0073682,FBtr0300380,FBtr0340408,FBtr0345162,FBtr0345163_FBtr0073680	559	FR112
FBgn0030872	0.005	0.006	0	0	TUTR	-0.005	0.0000493	0.00301	FBgn0030872	Ucp4A	2	FBtr0074464,FBtr0339750_FBtr0303572	279	FR109
FBgn0036928	0.146	0.136	0.206	0.2	TUTR	0.062	0.0000567	0.0032	FBgn0036928	Tom20	2	FBtr0074903_FBtr0332719	139	FR109
FBgn0032467	0.365	0.352	0.427	0.431	TUTR	0.07	0.000063	0.0033	FBgn0032467	Ube4B	2	FBtr0301247_FBtr0080428	112	FR109
FBgn0085195	0.614	0.61	0.633	0.635	TUTR	0.022	0.0000783	0.00332	FBgn0085195	CG34166	4	FBtr0343708_FBtr0301737_FBtr0112357_FBtr0345461	NA	FR112
FBgn0030521	0.03	0.03	0.021	0.019	TUTR	-0.01	0.0000732	0.00332	FBgn0030521	CtsB	2	FBtr0073838_FBtr0346091	169	FR112
FBgn0260008	0.286	0.291	0.249	0.242	mixed	-0.044	0.0000732	0.00358	FBgn0260008	UQCR-11	4	FBtr0301783,FBtr0301784_FBtr0301785_FBtr0333873_FBtr0343636	NA	FR109
FBgn0004907	0.397	0.406	0.454	0.449	TUTR	0.05	0.0000826	0.00378	FBgn0004907	14-3-3ζ	3	FBtr0100182_FBtr0088413,FBtr0088416,FBtr0100183,FBtr0332917_FBtr0088412,FBtr0088414,FBtr0088415,FBtr0088417,FBtr0088418,FBtr0088419,FBtr0332916	NA	FR109
FBgn0011559	0.994	0.995	1	1	TUTR	0.005	0.0000493	0.00415	FBgn0011559	Acp36DE	2	FBtr0081054_FBtr0340581	78	FR113
FBgn0043539	0.014	0.015	0.035	0.04	TUTR	0.024	0.000112	0.0046	FBgn0043539	Obp22a	2	FBtr0100503_FBtr0334760	324	FR109
FBgn0025839	0.03	0.031	0.026	0.026	TUTR	-0.004	0.000113	0.0046	FBgn0025839	ND-B14.5A	2	FBtr0070386_FBtr0343049	295	FR109
FBgn0014026	0.538	0.524	0.591	0.594	TUTR	0.062	0.000137	0.00529	FBgn0014026	RpL7A	2	FBtr0345293,FBtr0343328,FBtr0070916,FBtr0070915_FBtr0343329	119	FR109
FBgn0002593	0.711	0.7	0.656	0.651	TUTR	-0.053	0.000136	0.00539	FBgn0002593	RpLP1	2	FBtr0078056_FBtr0331932	167	FR112
FBgn0015776	0.652	0.679	0.542	0.525	TUTR	-0.131	0.00016	0.00594	FBgn0015776	nrv1	2	FBtr0332370_FBtr0079384	269	FR112
FBgn0026401	0.329	0.334	0.391	0.404	TUTR	0.066	0.0000914	0.00673	FBgn0026401	Nipped-B	2	FBtr0334994_FBtr0111118,FBtr0111119,FBtr0301454,FBtr0301455,FBtr0301456	78	FR113
FBgn0034501	0.046	0.05	0.023	0.017	TUTR	-0.028	0.000208	0.00762	FBgn0034501	CG13868	2	FBtr0086298_FBtr0301209	250	FR109
FBgn0261608	0.749	0.753	0.736	0.736	TUTR	-0.015	0.00024	0.00765	FBgn0261608	RpL37A	2	FBtr0079016,FBtr0079017_FBtr0302570	151	FR109
FBgn0033900	0.282	0.294	0.333	0.334	TUTR	0.045	0.000233	0.00765	FBgn0033900	CysRS-m	2	FBtr0087580_FBtr0339965	295	FR109
FBgn0010651	0.22	0.214	0.262	0.274	TUTR	0.051	0.000227	0.00765	FBgn0010651	MFS14	2	FBtr0086635,FBtr0086634_FBtr0345426	289	FR109
FBgn0053494	0.126	0.142	0.285	0.253	TUTR	0.135	0.000234	0.00772	FBgn0053494	CG33494	2	FBtr0089607_FBtr0336802	98	FR112
FBgn0010341	0.779	0.815	0.534	0.464	TUTR	-0.298	0.000231	0.00772	FBgn0010341	Cdc42	2	FBtr0074751_FBtr0309214,FBtr0309215	686	FR112
FBgn0010226	0.804	0.809	0.77	0.762	TUTR	-0.04	0.000138	0.00787	FBgn0010226	GstS1	3	FBtr0100258_FBtr0087005_FBtr0087006,FBtr0333551	NA	FR113
FBgn0261791	1	1	0.915	0.933	TUTR	-0.076	0.000147	0.00787	FBgn0261791	SNRPG	2	FBtr0112993_FBtr0074377	51	FR113
FBgn0031057	0.799	0.807	0.761	0.754	TUTR	-0.046	0.000139	0.00787	FBgn0031057	Ubqn	2	FBtr0074750_FBtr0340612	418	FR113
FBgn0029709	0.115	0.105	0.15	0.156	TUTR	0.043	0.000258	0.00788	FBgn0029709	CHOp24	2	FBtr0070675_FBtr0343566	68	FR109
FBgn0015756	0.944	0.945	0.841	0.866	TUTR	-0.092	0.000273	0.00811	FBgn0015756	RpL9	2	FBtr0080164,FBtr0080163_FBtr0340226	82	FR112
FBgn0266084	0.974	0.976	0.952	0.945	ALE	-0.026	0.000272	0.00811	FBgn0266084	Fhos	2	FBtr0302086_FBtr0302085,FBtr0302583,FBtr0302584,FBtr0306630,FBtr0306631,FBtr0306632,FBtr0333888,FBtr0333889	7273	FR112
FBgn0266410	0.289	0.298	0.344	0.335	TUTR	0.047	0.00028	0.00821	FBgn0266410	drn	2	FBtr0344364,FBtr0344368,FBtr0344369,FBtr0344370_FBtr0344363,FBtr0344365,FBtr0344366,FBtr0344367	3805	FR109
FBgn0053199	0.026	0.03	0.048	0.053	TUTR	0.023	0.000314	0.00866	FBgn0053199	CG33199	2	FBtr0088688_FBtr0307344	432	FR109
FBgn0260442	0.986	0.989	0.977	0.977	ALE	-0.011	0.000319	0.00866	FBgn0260442	rhea	2	FBtr0305211,FBtr0305212_FBtr0305210,FBtr0333105,FBtr0333106,FBtr0333107,FBtr0333108,FBtr0333109	3677	FR109
FBgn0000064	0.355	0.355	0.345	0.342	mixed	-0.011	0.00022	0.0108	FBgn0000064	Ald1	4	FBtr0085000,FBtr0114544,FBtr0085001,FBtr0306657,FBtr0310661_FBtr0084999,FBtr0310660,FBtr0084995_FBtr0339614_FBtr0084994	NA	FR113
FBgn0000253	0.229	0.23	0.26	0.271	TUTR	0.037	0.000427	0.0112	FBgn0000253	Cam	4	FBtr0088002_FBtr0088001,FBtr0345018_FBtr0304964_FBtr0304963	NA	FR109
FBgn0030268	0.258	0.216	0.391	0.373	TUTR	0.145	0.000477	0.0121	FBgn0030268	Klp10A	3	FBtr0073476_FBtr0073475_FBtr0073479,FBtr0073477,FBtr0073478,FBtr0346270	NA	FR109
FBgn0061198	0.076	0.073	0.054	0.059	TUTR	-0.017	0.000534	0.013	FBgn0061198	HSPC300	2	FBtr0072194_FBtr0343346	235	FR109
FBgn0014163	0.368	0.336	0.479	0.458	TUTR	0.116	0.000565	0.0134	FBgn0014163	fax	2	FBtr0100477_FBtr0331175,FBtr0331176,FBtr0075413,FBtr0100478,FBtr0075412	782	FR109
FBgn0051361	0.979	0.985	1	1	TUTR	0.018	0.000599	0.0137	FBgn0051361	dpr17	2	FBtr0082543_FBtr0082542,FBtr0300126,FBtr0339641,FBtr0339642	147	FR109
FBgn0032588	0.631	0.644	0.69	0.706	TUTR	0.061	0.000656	0.0144	FBgn0032588	CG5968	2	FBtr0080872_FBtr0335499	142	FR109
FBgn0051988	0.936	0.938	0.928	0.925	TUTR	-0.011	0.000676	0.0144	FBgn0051988	CG31988	2	FBtr0081490_FBtr0343873	42	FR109
FBgn0033446	0.122	0.122	0.139	0.134	TUTR	0.015	0.000688	0.0144	FBgn0033446	CG1648	2	FBtr0088494,FBtr0088493_FBtr0339403	345	FR109
FBgn0001942	0.324	0.316	0.361	0.374	TUTR	0.047	0.000516	0.0146	FBgn0001942	eIF4A	3	FBtr0079176,FBtr0079175,FBtr0079177,FBtr0079178_FBtr0331201_FBtr0307068	NA	FR112
FBgn0262961	0.022	0.036	0.072	0.07	TUTR	0.042	0.000625	0.0162	FBgn0262961	CG43272	2	FBtr0306715_FBtr0306714	32	FR112
FBgn0266446	0.761	0.773	0.695	0.669	mixed	-0.085	0.000626	0.0162	FBgn0266446	CG45076	4	FBtr0344441_FBtr0344443_FBtr0344440_FBtr0344442	NA	FR112
FBgn0039830	0.796	0.788	0.718	0.694	TUTR	-0.086	0.00036	0.0163	FBgn0039830	ATPsynC	2	FBtr0306237_FBtr0305122,FBtr0085774,FBtr0085773,FBtr0305121,FBtr0085772	625	FR113
FBgn0028572	0.768	0.769	0.78	0.785	mixed	0.014	0.000859	0.0175	FBgn0028572	qtc	5	FBtr0302569_FBtr0332213,FBtr0339791_FBtr0332214,FBtr0339792_FBtr0100260_FBtr0079012,FBtr0079013,FBtr0100259,FBtr0100263,FBtr0332212,FBtr0332215	NA	FR109
FBgn0265991	0.867	0.871	0.848	0.84	ALE	-0.025	0.000799	0.0175	FBgn0265991	Zasp52	3	FBtr0329909_FBtr0302163_FBtr0329911,FBtr0100387,FBtr0100388,FBtr0111048,FBtr0301313,FBtr0310086,FBtr0310087,FBtr0310088,FBtr0329912,FBtr0329913,FBtr0329914,FBtr0329915,FBtr0329916,FBtr0342711,FBtr0087315	NA	FR112
FBgn0035909	0.596	0.604	0.656	0.679	TUTR	0.067	0.000826	0.0175	FBgn0035909	ergic53	2	FBtr0301629_FBtr0076626	432	FR112
FBgn0020496	0.201	0.216	0.087	0.121	mixed	-0.105	0.00078	0.0175	FBgn0020496	CtBP	3	FBtr0082701_FBtr0082699,FBtr0082700,FBtr0082702,FBtr0334513_FBtr0100161,FBtr0334514,FBtr0334515,FBtr0334516,FBtr0334517	NA	FR112
FBgn0027579	0.895	0.851	1	0.997	TUTR	0.125	0.000743	0.0175	FBgn0027579	mino	3	FBtr0085251_FBtr0085249,FBtr0085250_FBtr0335011	NA	FR112
FBgn0039881	0.975	0.964	1	1	TUTR	0.03	0.000825	0.0175	FBgn0039881	CG1971	2	FBtr0085847_FBtr0305131,FBtr0344004	30	FR112
FBgn0045842	0.283	0.276	0.301	0.298	ALE	0.019	0.00103	0.0204	FBgn0045842	yuri	3	FBtr0300932_FBtr0080711,FBtr0080712_FBtr0336862,FBtr0336863,FBtr0080709,FBtr0345066	NA	FR109
FBgn0030660	0.516	0.535	0.378	0.326	TUTR	-0.174	0.000502	0.0211	FBgn0030660	CG8097	2	FBtr0074047_FBtr0340344	231	FR113
FBgn0003392	0.653	0.656	0.678	0.672	mixed	0.021	0.000556	0.0218	FBgn0003392	shi	4	FBtr0074118,FBtr0074119,FBtr0074121,FBtr0074122,FBtr0111036,FBtr0111037,FBtr0301597_FBtr0333718_FBtr0074123,FBtr0074124,FBtr0301594,FBtr0301595,FBtr0301596_FBtr0333717,FBtr0340413	NA	FR113
FBgn0010651	0.288	0.263	0.21	0.211	TUTR	-0.065	0.00107	0.0219	FBgn0010651	MFS14	2	FBtr0086635,FBtr0086634_FBtr0345426	289	FR112
FBgn0027779	0.005	0.005	0.01	0.012	TUTR	0.006	0.000599	0.0221	FBgn0027779	VhaSFD	2	FBtr0080940,FBtr0080941,FBtr0080942_FBtr0335143	349	FR113
FBgn0000253	0.236	0.239	0.22	0.225	TUTR	-0.014	0.00112	0.0222	FBgn0000253	Cam	4	FBtr0088002_FBtr0088001,FBtr0345018_FBtr0304964_FBtr0304963	NA	FR112
FBgn0250838	0.028	0.03	0.034	0.034	TUTR	0.005	0.00125	0.0225	FBgn0250838	roh	2	FBtr0072030_FBtr0072031	214	FR112
FBgn0016120	0.003	0.003	0.005	0.006	TUTR	0.002	0.00125	0.0225	FBgn0016120	ATPsynD	2	FBtr0083728,FBtr0083727_FBtr0346155	203	FR112
FBgn0030309	0.006	0.006	0.003	0.004	TUTR	-0.002	0.00125	0.0225	FBgn0030309	CG1572	2	FBtr0339694,FBtr0073544,FBtr0073543_FBtr0339693	235	FR112
FBgn0030038	0.943	0.951	0.972	0.981	TUTR	0.029	0.00136	0.0238	FBgn0030038	CG1440	2	FBtr0071197,FBtr0112961,FBtr0112962_FBtr0339438	328	FR112
FBgn0034968	0.006	0.007	0.009	0.009	TUTR	0.003	0.00125	0.0241	FBgn0034968	RpL12	2	FBtr0072175,FBtr0072176_FBtr0072174	447	FR109
FBgn0032129	0.371	0.376	0.405	0.417	TUTR	0.038	0.000703	0.0244	FBgn0032129	jp	3	FBtr0304056_FBtr0113030,FBtr0304057,FBtr0079861_FBtr0079860	NA	FR113
FBgn0032156	0.082	0.066	0.174	0.224	TUTR	0.125	0.00152	0.0258	FBgn0032156	CG13124	2	FBtr0079902,FBtr0079903,FBtr0290197,FBtr0300866,FBtr0300867,FBtr0300868,FBtr0300869,FBtr0300870_FBtr0300871	100	FR112
FBgn0032382	0.049	0.049	0.015	0.027	TUTR	-0.028	0.00165	0.027	FBgn0032382	Mal-B2	2	FBtr0080276,FBtr0303221_FBtr0303220	310	FR112
FBgn0265297	0.613	0.622	0.649	0.663	TUTR	0.039	0.00171	0.027	FBgn0265297	pAbp	3	FBtr0086738_FBtr0086736_FBtr0086740	NA	FR112
FBgn0001565	0.658	0.656	0.525	0.572	TUTR	-0.109	0.00173	0.027	FBgn0001565	Ddx56	2	FBtr0343853_FBtr0077221	153	FR112
FBgn0266449	0.846	0.84	0.878	0.895	TUTR	0.044	0.00144	0.0271	FBgn0266449	Kr-h2	2	FBtr0302212_FBtr0079192,FBtr0343126	249	FR109
FBgn0026076	0.083	0.077	0.056	0.061	TUTR	-0.022	0.00085	0.0278	FBgn0026076	UBL3	2	FBtr0074175_FBtr0074174,FBtr0300787	584	FR113
FBgn0267252	0.17	0.141	0.069	0.033	TUTR	-0.104	0.00187	0.0284	FBgn0267252	Gγ30A	4	FBtr0079796,FBtr0303895,FBtr0309247,FBtr0336620_FBtr0079795,FBtr0346282_FBtr0330019_FBtr0079797	NA	FR112
FBgn0050497	0.318	0.336	0.283	0.288	TUTR	-0.041	0.00201	0.0284	FBgn0286778	CG46385	3	FBtr0088932_FBtr0088934,FBtr0088933_FBtr0331966	NA	FR112
FBgn0259101	0.062	0.061	0.044	0.034	ALE	-0.022	0.00195	0.0284	FBgn0259101	CG42249	2	FBtr0299513_FBtr0299514,FBtr0332384	1058	FR112
FBgn0034644	0.137	0.13	0.227	0.195	TUTR	0.077	0.00156	0.0286	FBgn0034644	Ip6k	2	FBtr0071662_FBtr0071661	507	FR109
FBgn0036663	0.144	0.15	0.203	0.233	TUTR	0.071	0.00169	0.0288	FBgn0036663	CG9674	2	FBtr0075341,FBtr0305915,FBtr0333609_FBtr0305916,FBtr0333608,FBtr0345074,FBtr0075344	676	FR109
FBgn0037358	0.893	0.907	0.932	0.935	TUTR	0.033	0.00163	0.0288	FBgn0037358	elm	2	FBtr0078732_FBtr0334953	193	FR109
FBgn0053094	0.88	0.903	0.952	0.944	TUTR	0.057	0.00169	0.0288	FBgn0053094	Synd	2	FBtr0083966_FBtr0334724,FBtr0334725	262	FR109
FBgn0032588	0.434	0.423	0.39	0.397	TUTR	-0.034	0.000941	0.0292	FBgn0032588	CG5968	2	FBtr0080872_FBtr0335499	142	FR113
FBgn0265935	0.191	0.188	0.218	0.209	TUTR	0.023	0.00119	0.0295	FBgn0265935	coro	2	FBtr0336654,FBtr0086209,FBtr0336653_FBtr0086208,FBtr0336655,FBtr0336656,FBtr0086207	259	FR113
FBgn0035630	0.94	0.935	0.976	0.964	TUTR	0.032	0.00125	0.0295	FBgn0035630	CG10576	2	FBtr0077121_FBtr0345606,FBtr0345901	64	FR113
FBgn0035978	0.008	0.008	0.01	0.011	TUTR	0.003	0.00125	0.0295	FBgn0035978	Ugp	2	FBtr0076501,FBtr0076500,FBtr0301698_FBtr0301699	613	FR113
FBgn0036516	0.31	0.305	0.322	0.32	TUTR	0.014	0.00124	0.0295	FBgn0036516	CG7656	4	FBtr0301186_FBtr0300329_FBtr0075592_FBtr0332095	NA	FR113
FBgn0036929	0.188	0.172	0.276	0.249	TUTR	0.083	0.00102	0.0295	FBgn0036929	CG7668	2	FBtr0074904_FBtr0332720	230	FR113
FBgn0015324	0.03	0.033	0.012	0.003	TUTR	-0.025	0.00119	0.0295	FBgn0283535	Vha26	2	FBtr0078700,FBtr0078701_FBtr0346137	657	FR113
FBgn0250845	0.008	0.005	0	0	TUTR	-0.007	0.00221	0.0305	FBgn0250845	CG1288	2	FBtr0334889_FBtr0081604	823	FR112
FBgn0026619	0.728	0.71	0.761	0.756	TUTR	0.039	0.00244	0.0308	FBgn0026619	Taz	3	FBtr0087864_FBtr0302455_FBtr0087863,FBtr0087862	NA	FR112
FBgn0026250	0.109	0.113	0.139	0.129	TUTR	0.023	0.00234	0.0308	FBgn0026250	eIF1A	2	FBtr0083572,FBtr0083573_FBtr0343927	521	FR112
FBgn0011225	0.459	0.45	0.548	0.604	mixed	0.121	0.00232	0.0308	FBgn0011225	jar	4	FBtr0301369_FBtr0301370_FBtr0084636,FBtr0334871,FBtr0334872,FBtr0301368,FBtr0301371,FBtr0345266_FBtr0301367	NA	FR112
FBgn0030510	0.035	0.042	0.063	0.056	TUTR	0.02	0.00241	0.0308	FBgn0030510	CG12177	2	FBtr0340399,FBtr0346119_FBtr0073846	398	FR112
FBgn0000667	0.19	0.187	0.17	0.16	TUTR	-0.024	0.0019	0.0317	FBgn0000667	Actn	3	FBtr0303048,FBtr0310658,FBtr0333801,FBtr0333802,FBtr0310659,FBtr0070343,FBtr0070344_FBtr0310657_FBtr0070345	NA	FR109
FBgn0050438	0.406	0.396	0.43	0.44	TUTR	0.034	0.00147	0.0329	FBgn0050438	Ugt50B3	2	FBtr0086067_FBtr0086068,FBtr0086069,FBtr0086070,FBtr0335263	375	FR113
FBgn0000479	0.066	0.054	0.031	0.025	TUTR	-0.032	0.00151	0.0329	FBgn0000479	Pde4	2	FBtr0070509,FBtr0070511,FBtr0070512,FBtr0070513,FBtr0070515,FBtr0070517,FBtr0070518,FBtr0070520,FBtr0070521,FBtr0070522_FBtr0070519,FBtr0333312,FBtr0333313,FBtr0333314,FBtr0333315,FBtr0333316,FBtr0333317	4440	FR113
FBgn0053136	0.097	0.076	0.041	0.039	TUTR	-0.046	0.00207	0.0337	FBgn0053136	CG33136	2	FBtr0086653,FBtr0340390_FBtr0340391	234	FR109
FBgn0001142	0.175	0.181	0.218	0.205	TUTR	0.033	0.00163	0.0343	FBgn0001142	Gs1	2	FBtr0300568_FBtr0078114	477	FR113
FBgn0027608	0.802	0.79	0.821	0.823	mixed	0.026	0.00234	0.035	FBgn0027608	CG2082	5	FBtr0300912_FBtr0078676,FBtr0300913_FBtr0078675,FBtr0300906_FBtr0078674,FBtr0300909,FBtr0300911,FBtr0078672,FBtr0300907,FBtr0300910_FBtr0306153	NA	FR109
FBgn0261113	0.418	0.459	0.525	0.535	TUTR	0.091	0.00221	0.035	FBgn0261113	Xrp1	2	FBtr0083700,FBtr0083701,FBtr0083702,FBtr0083703,FBtr0113246,FBtr0334523_FBtr0334524	140	FR109
FBgn0003371	0.271	0.291	0.334	0.324	mixed	0.048	0.0023	0.035	FBgn0003371	sgg	5	FBtr0302185_FBtr0070475,FBtr0070476,FBtr0301966,FBtr0070466,FBtr0070468,FBtr0070470,FBtr0070471,FBtr0070472,FBtr0070473_FBtr0070469_FBtr0070467,FBtr0070474,FBtr0112828,FBtr0331751,FBtr0331752_FBtr0331753	NA	FR109
FBgn0265726	0.549	0.539	0.574	0.588	ALE	0.037	0.00228	0.035	FBgn0265726	Nna1	2	FBtr0340671,FBtr0340672,FBtr0340673,FBtr0340674,FBtr0340675,FBtr0340676,FBtr0340677_FBtr0340678,FBtr0340679,FBtr0340680	3400	FR109
FBgn0016917	0.728	0.735	0.746	0.747	mixed	0.014	0.00241	0.0353	FBgn0016917	Stat92E	3	FBtr0334585_FBtr0089484,FBtr0089485,FBtr0100457,FBtr0334582,FBtr0334584,FBtr0334586,FBtr0089486,FBtr0089487,FBtr0334583_FBtr0334581	NA	FR109
FBgn0086361	0.232	0.203	0.322	0.291	TUTR	0.089	0.00252	0.0362	FBgn0086361	alph	2	FBtr0309241_FBtr0085442,FBtr0085445,FBtr0085446,FBtr0085443	292	FR109
FBgn0031294	0.02	0.006	0.041	0.048	TUTR	0.031	0.00296	0.0394	FBgn0031294	IA-2	2	FBtr0332270,FBtr0301416_FBtr0301417	3043	FR109
FBgn0004177	0.046	0.037	0.062	0.059	TUTR	0.018	0.00301	0.0394	FBgn0004177	mts	3	FBtr0343417_FBtr0079525_FBtr0343416	NA	FR109
FBgn0085436	0.408	0.38	0.458	0.449	mixed	0.06	0.0029	0.0394	FBgn0085436	Not1	3	FBtr0302122_FBtr0339394,FBtr0112674,FBtr0112672,FBtr0112673_FBtr0304957	NA	FR109
FBgn0035978	0.01	0.008	0.013	0.014	TUTR	0.004	0.00296	0.0394	FBgn0035978	Ugp	2	FBtr0076501,FBtr0076500,FBtr0301698_FBtr0301699	613	FR109
FBgn0037879	0.202	0.223	0.171	0.169	TUTR	-0.042	0.00295	0.0394	FBgn0037879	scpr-C	2	FBtr0082351_FBtr0346098	199	FR109
FBgn0037329	0.948	0.969	1	1	TUTR	0.041	0.00318	0.0394	FBgn0037329	POLDIP2	2	FBtr0078680_FBtr0078681	27	FR112
FBgn0261564	0.7	0.672	0.609	0.623	mixed	-0.07	0.00195	0.0396	FBgn0261564	ReepA	3	FBtr0336697_FBtr0302766,FBtr0302767_FBtr0302768,FBtr0302769,FBtr0302770,FBtr0302771,FBtr0302772,FBtr0302773,FBtr0344190,FBtr0345077,FBtr0345078,FBtr0345079	NA	FR113
FBgn0050438	0.321	0.335	0.385	0.42	TUTR	0.074	0.00317	0.0399	FBgn0050438	Ugt50B3	2	FBtr0086067_FBtr0086068,FBtr0086069,FBtr0086070,FBtr0335263	375	FR109
FBgn0034563	0.3	0.27	0.21	0.226	TUTR	-0.067	0.00321	0.0399	FBgn0034563	CG15649	2	FBtr0071555_FBtr0300563	304	FR109
FBgn0053208	0.202	0.221	0.165	0.143	ALE	-0.057	0.00316	0.0399	FBgn0053208	Mical	3	FBtr0273185_FBtr0082206_FBtr0082213,FBtr0082212,FBtr0347212,FBtr0082210,FBtr0082207,FBtr0082208,FBtr0082209,FBtr0306608,FBtr0306609,FBtr0347211,FBtr0347213,FBtr0347214	NA	FR109
FBgn0037636	0.148	0.124	0.181	0.187	TUTR	0.048	0.00341	0.0413	FBgn0286516	aqz	3	FBtr0081932_FBtr0081931,FBtr0334660_FBtr0334659	NA	FR112
FBgn0034368	0.099	0.087	0.117	0.126	TUTR	0.028	0.0037	0.0431	FBgn0034368	zda	2	FBtr0086661,FBtr0340394,FBtr0345424_FBtr0345423	321	FR112
FBgn0004181	0.781	0.793	0.762	0.765	TUTR	-0.023	0.0037	0.0431	FBgn0004181	Ebp	2	FBtr0072454_FBtr0333174	327	FR112
FBgn0010415	0.303	0.299	0.354	0.386	TUTR	0.069	0.00233	0.0443	FBgn0010415	Sdc	3	FBtr0273206_FBtr0342892,FBtr0071706,FBtr0071707,FBtr0342894_FBtr0305897,FBtr0342893,FBtr0342895	NA	FR113
FBgn0034902	0.41	0.475	0.286	0.229	TUTR	-0.185	0.00233	0.0443	FBgn0034902	CG5532	2	FBtr0072091_FBtr0345535	109	FR113
FBgn0039697	1	1	0.951	0.916	TUTR	-0.067	0.0037	0.0452	FBgn0039697	Etfb	2	FBtr0085535_FBtr0085536	134	FR109
FBgn0015222	0.867	0.866	0.858	0.852	TUTR	-0.012	0.00377	0.0453	FBgn0015222	Fer1HCH	2	FBtr0306587,FBtr0332170,FBtr0344763_FBtr0085632,FBtr0085633,FBtr0085634,FBtr0085635,FBtr0306588,FBtr0085631	229	FR109
FBgn0035944	1	0.993	0.978	0.983	TUTR	-0.016	0.00401	0.0458	FBgn0035944	CG5021	3	FBtr0076513_FBtr0076514,FBtr0301140_FBtr0301139	NA	FR112
FBgn0011661	0.212	0.254	0.369	0.324	TUTR	0.114	0.00415	0.0465	FBgn0011661	Moe	2	FBtr0071272,FBtr0071271,FBtr0071270,FBtr0308194,FBtr0071277,FBtr0071278,FBtr0071273,FBtr0071276,FBtr0071275_FBtr0308193,FBtr0071269,FBtr0071274,FBtr0331601	611	FR112
FBgn0003360	0.478	0.475	0.471	0.471	TUTR	-0.005	0.00424	0.0466	FBgn0003360	sesB	2	FBtr0073423,FBtr0073421,FBtr0073422,FBtr0346384_FBtr0073424	100	FR112
FBgn0016693	0.565	0.537	0.611	0.601	TUTR	0.055	0.0041	0.0485	FBgn0016693	Past1	2	FBtr0082654_FBtr0082655	742	FR109
FBgn0001139	0.394	0.365	0.43	0.434	TUTR	0.053	0.00462	0.049	FBgn0001139	gro	2	FBtr0084962,FBtr0084963,FBtr0084964,FBtr0084965,FBtr0084966,FBtr0302951,FBtr0302952_FBtr0305047,FBtr0337057,FBtr0339900	1012	FR112
FBgn0051992	0.042	0.062	0.008	0.017	TUTR	-0.039	0.00454	0.049	FBgn0051992	gw	2	FBtr0089097,FBtr0089100,FBtr0089101,FBtr0089096,FBtr0310543_FBtr0310542	930	FR112
FBgn0011217	0.18	0.185	0.261	0.322	TUTR	0.109	0.00474	0.0494	FBgn0011217	eff	2	FBtr0310554,FBtr0083018_FBtr0336876	291	FR112
FBgn0001128	0.9	0.911	0.831	0.785	mixed	-0.097	0.00269	0.0495	FBgn0001128	Gpdh1	5	FBtr0333228_FBtr0079148_FBtr0079146_FBtr0079147,FBtr0333229_FBtr0333230	NA	FR113
FBgn0262511	0.82	0.81	0.762	0.722	TUTR	-0.073	0.00485	0.0497	FBgn0287825	Vha44	3	FBtr0087176_FBtr0087173_FBtr0087175,FBtr0290031,FBtr0290032	NA	FR112
