## Supplementary material for "Alternative 3’ Polyadenylation Responses to Acute Ethanol Exposure Differ Between *Drosophila* Populations": Supplemental_File_3_ZA_combined.txt

Gene	ZINNR1	ZINNR2	ZINER1	ZNER2	genetype	deltapsi	pval	FDR	validated_id	current_symbol	numberofposfactors	txids	interpolyAdist	Genotype
FBgn0036337	0.006	0.006	0	0	TUTR	-0.006	2.32E-67	1.73E-64	FBgn0036337	Adk2	2	FBtr0075896,FBtr0075895_FBtr0346531	267	ZI274
FBgn0086472	0.001	0.001	0	0	ALE	-0.001	4.65E-64	3.17E-61	FBgn0086472	RpS25	2	FBtr0082370_FBtr0082369	388	ZI418
FBgn0029891	0.011	0.011	0.006	0.006	TUTR	-0.005	2.26E-61	1.4E-58	FBgn0029891	Pink1	2	FBtr0070956,FBtr0070957,FBtr0100413,FBtr0100414,FBtr0100415,FBtr0100419,FBtr0100420,FBtr0345295_FBtr0100416	284	ZI31
FBgn0038420	1	1	0.993	0.993	TUTR	-0.007	1.27E-56	4.33E-54	FBgn0038420	CG10311	2	FBtr0083324_FBtr0345202	120	ZI418
FBgn0266084	0.992	0.992	0.998	0.998	ALE	0.006	3.81E-55	1.42E-52	FBgn0266084	Fhos	2	FBtr0302086_FBtr0302085,FBtr0302583,FBtr0302584,FBtr0306630,FBtr0306631,FBtr0306632,FBtr0333888,FBtr0333889	7273	ZI274
FBgn0052230	0.998	0.998	0.997	0.997	TUTR	-0.001	3.14E-53	7.79E-51	FBgn0052230	ND-MLRQ	2	FBtr0070040,FBtr0070041_FBtr0331408	4339	ZI274
FBgn0035244	0.262	0.261	0.201	0.197	TUTR	-0.063	0.000000732	0.000166	FBgn0035244	ABCB7	2	FBtr0072755_FBtr0072754	254	ZI418
FBgn0026084	0.996	0.996	0.978	0.98	TUTR	-0.017	0.00000807	0.0015	FBgn0026084	cib	2	FBtr0070639,FBtr0070640,FBtr0343425_FBtr0070641,FBtr0307206	345	ZI274
FBgn0015791	0.704	0.698	0.758	0.754	TUTR	0.055	0.0000127	0.00189	FBgn0015791	Rab14	2	FBtr0080626,FBtr0343678_FBtr0080627	419	ZI274
FBgn0030520	0.357	0.36	0.278	0.266	TUTR	-0.087	0.0000182	0.00226	FBgn0030520	Pdcd4	2	FBtr0073840_FBtr0112981,FBtr0331711,FBtr0331712	1063	ZI274
FBgn0011272	0.683	0.678	0.633	0.627	TUTR	-0.05	0.0000252	0.00268	FBgn0011272	RpL13	2	FBtr0079888,FBtr0100164_FBtr0310482	154	ZI274
FBgn0001099	0.808	0.799	0.661	0.638	TUTR	-0.154	0.0000293	0.00272	FBgn0001099	gdl	2	FBtr0091757_FBtr0334082,FBtr0346516	210	ZI274
FBgn0028746	0.68	0.626	0.304	0.324	TUTR	-0.339	0.0000371	0.00307	FBgn0028746	CG18508	2	FBtr0070543_FBtr0345708	186	ZI274
FBgn0032373	0.016	0.018	0.036	0.039	TUTR	0.021	0.0000429	0.00319	FBgn0032373	Vha100-5	2	FBtr0080255_FBtr0335471	232	ZI274
FBgn0017581	0.403	0.398	0.358	0.351	TUTR	-0.045	0.0000554	0.00343	FBgn0017581	Lk6	2	FBtr0082535_FBtr0082534	1454	ZI274
FBgn0033130	0.189	0.181	0.235	0.231	TUTR	0.048	0.0000546	0.00343	FBgn0033130	Tsp42Ei	2	FBtr0336872_FBtr0089028	164	ZI274
FBgn0031057	0.774	0.766	0.811	0.812	TUTR	0.041	0.0000649	0.00346	FBgn0031057	Ubqn	2	FBtr0074750_FBtr0340612	418	ZI274
FBgn0051988	0.914	0.912	0.934	0.938	TUTR	0.023	0.0000651	0.00346	FBgn0051988	CG31988	2	FBtr0081490_FBtr0343873	42	ZI274
FBgn0051779	0.049	0.047	0.038	0.038	TUTR	-0.01	0.0000732	0.00363	FBgn0051779	Acp24A4	2	FBtr0110767_FBtr0305673	295	ZI274
FBgn0263773	0.346	0.339	0.38	0.384	mixed	0.039	0.0000796	0.0037	FBgn0263773	fok	3	FBtr0310558_FBtr0310559_FBtr0310561,FBtr0310560	NA	ZI274
FBgn0043539	0.011	0.012	0.028	0.025	TUTR	0.015	0.000091	0.00398	FBgn0043539	Obp22a	2	FBtr0100503_FBtr0334760	324	ZI274
FBgn0004179	0.931	0.936	0.96	0.964	mixed	0.029	0.000118	0.0045	FBgn0004179	Csp	3	FBtr0334746_FBtr0078494,FBtr0344983_FBtr0078493,FBtr0078495,FBtr0334747	NA	ZI274
FBgn0031660	0.976	0.975	0.996	0.992	TUTR	0.018	0.000115	0.0045	FBgn0031660	mRpL28	2	FBtr0078996_FBtr0331227	32	ZI274
FBgn0085195	0.713	0.71	0.698	0.697	TUTR	-0.014	0.000121	0.0045	FBgn0085195	CG34166	4	FBtr0343708_FBtr0301737_FBtr0112357_FBtr0345461	NA	ZI274
FBgn0086710	0.359	0.357	0.382	0.379	TUTR	0.023	0.0000292	0.00498	FBgn0086710	RpL30	3	FBtr0081181_FBtr0302491_FBtr0340319	NA	ZI418
FBgn0030268	0.234	0.265	0.388	0.406	TUTR	0.148	0.000164	0.00581	FBgn0030268	Klp10A	3	FBtr0073476_FBtr0073475_FBtr0073479,FBtr0073477,FBtr0073478,FBtr0346270	NA	ZI274
FBgn0027279	0.405	0.412	0.457	0.457	mixed	0.048	0.0000189	0.00586	FBgn0027279	l(1)G0196	5	FBtr0343581_FBtr0299523,FBtr0343579,FBtr0343580_FBtr0299522,FBtr0299525,FBtr0299526,FBtr0343583_FBtr0299524_FBtr0343582	NA	ZI31
FBgn0032624	0.926	0.92	0.947	0.949	TUTR	0.025	0.000193	0.00634	FBgn0032624	CG6304	2	FBtr0080955_FBtr0346585	72	ZI274
FBgn0265434	0.121	0.128	0.093	0.096	TUTR	-0.029	0.000196	0.00634	FBgn0287873	zip	2	FBtr0302574,FBtr0072399,FBtr0100466,FBtr0100467,FBtr0302573,FBtr0302575,FBtr0306576,FBtr0302572_FBtr0072398	378	ZI274
FBgn0052647	0.03	0.031	0.044	0.041	TUTR	0.012	0.000229	0.0071	FBgn0052647	CG32647	4	FBtr0073703_FBtr0073702_FBtr0340412_FBtr0346126	NA	ZI274
FBgn0037913	0.101	0.104	0.115	0.117	ALE	0.013	0.000242	0.0072	FBgn0037913	fabp	2	FBtr0100320,FBtr0100321_FBtr0100323	4162	ZI274
FBgn0086710	0.389	0.389	0.373	0.368	TUTR	-0.019	0.000254	0.00727	FBgn0086710	RpL30	3	FBtr0081181_FBtr0302491_FBtr0340319	NA	ZI274
FBgn0037358	0.872	0.883	0.926	0.92	TUTR	0.046	0.000274	0.00755	FBgn0037358	elm	2	FBtr0078732_FBtr0334953	193	ZI274
FBgn0030929	0.428	0.455	0.538	0.545	TUTR	0.099	0.000289	0.00768	FBgn0030929	CG15043	2	FBtr0074626_FBtr0343047	209	ZI274
FBgn0005278	0.845	0.839	0.808	0.811	mixed	-0.033	0.0000834	0.00964	FBgn0005278	Sams	3	FBtr0308091_FBtr0089428,FBtr0089432,FBtr0089436_FBtr0089429,FBtr0089430,FBtr0089431,FBtr0089433,FBtr0089434,FBtr0089435,FBtr0089437,FBtr0330656	NA	ZI31
FBgn0029155	0.961	0.962	0.981	0.986	mixed	0.022	0.000135	0.00964	FBgn0029155	Men-b	2	FBtr0301707_FBtr0085110,FBtr0301708	1142	ZI31
FBgn0035772	0.006	0.005	0	0	ALE	-0.005	0.0000493	0.00964	FBgn0035772	Sh3β	2	FBtr0302546,FBtr0076872,FBtr0076873_FBtr0302547,FBtr0302548	2257	ZI31
FBgn0051709	0.006	0.008	0.017	0.018	TUTR	0.011	0.0000949	0.00964	FBgn0051709	CG31709	2	FBtr0079856_FBtr0346456	435	ZI31
FBgn0053113	0.479	0.482	0.513	0.521	TUTR	0.036	0.00014	0.00964	FBgn0053113	Rtnl1	4	FBtr0301538_FBtr0079041_FBtr0079043,FBtr0079042,FBtr0079040,FBtr0332413,FBtr0079039,FBtr0301539,FBtr0079038_FBtr0079044,FBtr0301540	NA	ZI31
FBgn0263108	0.366	0.363	0.339	0.334	mixed	-0.028	0.0000865	0.00964	FBgn0263108	BtbVII	4	FBtr0307301,FBtr0330148,FBtr0330149_FBtr0307302,FBtr0307305,FBtr0332096_FBtr0307304_FBtr0307306	NA	ZI31
FBgn0265434	0.133	0.142	0.097	0.099	TUTR	-0.04	0.000139	0.00964	FBgn0287873	zip	2	FBtr0302574,FBtr0072399,FBtr0100466,FBtr0100467,FBtr0302573,FBtr0302575,FBtr0306576,FBtr0302572_FBtr0072398	378	ZI31
FBgn0030309	0.009	0.007	0	0	TUTR	-0.008	0.000184	0.0114	FBgn0030309	CG1572	2	FBtr0339694,FBtr0073544,FBtr0073543_FBtr0339693	235	ZI31
FBgn0020386	0.149	0.15	0.141	0.138	TUTR	-0.009	0.000484	0.012	FBgn0020386	Pdk1	4	FBtr0072468,FBtr0072469_FBtr0072464,FBtr0072465_FBtr0072466,FBtr0072467,FBtr0072470,FBtr0072471_FBtr0333218	NA	ZI274
FBgn0036763	0.76	0.769	0.733	0.736	TUTR	-0.03	0.000484	0.012	FBgn0036763	TrpRS-m	2	FBtr0331811_FBtr0075141	264	ZI274
FBgn0032946	0.041	0.04	0.024	0.027	TUTR	-0.014	0.000091	0.0124	FBgn0032946	nrv3	2	FBtr0081518,FBtr0081519_FBtr0081520,FBtr0333355	2972	ZI418
FBgn0000489	0.557	0.561	0.535	0.526	TUTR	-0.029	0.000694	0.0139	FBgn0000489	Pka-C3	2	FBtr0075528_FBtr0075529	196	ZI274
FBgn0011584	0.482	0.47	0.441	0.44	ALE	-0.035	0.000644	0.0139	FBgn0011584	Trp1	2	FBtr0305986,FBtr0343741_FBtr0079931,FBtr0079932	1052	ZI274
FBgn0016917	0.719	0.716	0.766	0.786	mixed	0.058	0.000695	0.0139	FBgn0016917	Stat92E	3	FBtr0334585_FBtr0089484,FBtr0089485,FBtr0100457,FBtr0334582,FBtr0334584,FBtr0334586,FBtr0089486,FBtr0089487,FBtr0334583_FBtr0334581	NA	ZI274
FBgn0020513	0.028	0.034	0.056	0.051	TUTR	0.022	0.000707	0.0139	FBgn0020513	Paics	2	FBtr0073705_FBtr0333799	724	ZI274
FBgn0038826	0.297	0.305	0.326	0.33	mixed	0.027	0.000584	0.0139	FBgn0038826	Syp	3	FBtr0083962,FBtr0334711,FBtr0334715,FBtr0334716,FBtr0334717,FBtr0334718,FBtr0334720_FBtr0083958,FBtr0083960,FBtr0113256,FBtr0334712,FBtr0334714,FBtr0334719_FBtr0083959,FBtr0083961,FBtr0083963,FBtr0334713	NA	ZI274
FBgn0038922	0.357	0.335	0.413	0.425	TUTR	0.073	0.000676	0.0139	FBgn0038922	Idh3b	2	FBtr0300788_FBtr0084190	434	ZI274
FBgn0039858	0.093	0.098	0.079	0.081	TUTR	-0.016	0.000709	0.0139	FBgn0039858	CycG	2	FBtr0085803,FBtr0085800,FBtr0085802,FBtr0085799_FBtr0333328	2161	ZI274
FBgn0051997	0.353	0.327	0.441	0.471	TUTR	0.116	0.000667	0.0139	FBgn0051997	CG31997	2	FBtr0089154_FBtr0345283	63	ZI274
FBgn0000559	0.887	0.886	0.89	0.891	TUTR	0.004	0.000761	0.0145	FBgn0000559	eEF2	2	FBtr0085911,FBtr0085912_FBtr0332966	237	ZI274
FBgn0032588	0.773	0.778	0.719	0.702	TUTR	-0.065	0.000263	0.0148	FBgn0032588	CG5968	2	FBtr0080872_FBtr0335499	142	ZI31
FBgn0261608	0.75	0.746	0.728	0.733	TUTR	-0.018	0.000875	0.0163	FBgn0261608	RpL37A	2	FBtr0079016,FBtr0079017_FBtr0302570	151	ZI274
FBgn0036290	0.497	0.496	0.488	0.486	mixed	-0.01	0.000144	0.0164	FBgn0036290	Ar2	3	FBtr0089322_FBtr0089321_FBtr0345350	NA	ZI418
FBgn0031660	0.98	0.985	1	1	TUTR	0.018	0.000319	0.0165	FBgn0031660	mRpL28	2	FBtr0078996_FBtr0331227	32	ZI31
FBgn0058196	0.228	0.231	0.281	0.265	TUTR	0.043	0.000958	0.0174	FBgn0267861	Maf1	3	FBtr0113829,FBtr0301121_FBtr0344972,FBtr0113831_FBtr0113830	NA	ZI274
FBgn0000592	0.935	0.931	0.909	0.914	TUTR	-0.022	0.000378	0.018	FBgn0000592	Est-6	2	FBtr0076003_FBtr0333383	125	ZI31
FBgn0017556	0.958	0.951	0.98	0.989	TUTR	0.031	0.00102	0.0181	FBgn0017556	Prosα4T2	2	FBtr0072350_FBtr0343481	85	ZI274
FBgn0014026	0.529	0.54	0.505	0.507	TUTR	-0.028	0.00116	0.0196	FBgn0014026	RpL7A	2	FBtr0345293,FBtr0343328,FBtr0070916,FBtr0070915_FBtr0343329	119	ZI274
FBgn0261015	0.792	0.765	0.847	0.848	ALE	0.069	0.00115	0.0196	FBgn0261015	Pif1A	2	FBtr0332502_FBtr0301876,FBtr0332500,FBtr0332501	6661	ZI274
FBgn0030357	0.942	0.938	0.926	0.929	ALE	-0.013	0.00125	0.0198	FBgn0030357	Sclp	2	FBtr0302182,FBtr0073591_FBtr0331748	1643	ZI274
FBgn0036545	0.118	0.115	0.124	0.124	TUTR	0.007	0.00125	0.0198	FBgn0036545	GXIVsPLA2	2	FBtr0075509,FBtr0273189_FBtr0333572	213	ZI274
FBgn0050360	0.001	0.002	0.004	0.004	TUTR	0.002	0.00125	0.0198	FBgn0050360	Mal-A6	2	FBtr0273322_FBtr0346647	399	ZI274
FBgn0265178	0.194	0.185	0.238	0.253	TUTR	0.055	0.00046	0.0204	FBgn0265178	Lipt1	2	FBtr0339086_FBtr0339087	177	ZI31
FBgn0032129	0.42	0.42	0.488	0.472	TUTR	0.06	0.00024	0.0205	FBgn0032129	jp	3	FBtr0304056_FBtr0113030,FBtr0304057,FBtr0079861_FBtr0079860	NA	ZI418
FBgn0037913	0.126	0.128	0.112	0.108	ALE	-0.017	0.000227	0.0205	FBgn0037913	fabp	2	FBtr0100320,FBtr0100321_FBtr0100323	4162	ZI418
FBgn0000250	0.444	0.425	0.48	0.485	mixed	0.048	0.00137	0.0208	FBgn0000250	cact	3	FBtr0080846_FBtr0080847,FBtr0080844,FBtr0337081_FBtr0080845	NA	ZI274
FBgn0260857	0.081	0.083	0.087	0.088	TUTR	0.005	0.00134	0.0208	FBgn0260857	Bet1	2	FBtr0074989_FBtr0074990	283	ZI274
FBgn0005536	0.671	0.688	0.754	0.744	mixed	0.07	0.00031	0.0215	FBgn0005536	Mbs	3	FBtr0075441,FBtr0308216,FBtr0333616_FBtr0308212_FBtr0112850,FBtr0112851,FBtr0112852,FBtr0301472,FBtr0301473,FBtr0301575,FBtr0308213,FBtr0308214,FBtr0308215	NA	ZI418
FBgn0038922	0.376	0.417	0.228	0.249	TUTR	-0.159	0.000347	0.0215	FBgn0038922	Idh3b	2	FBtr0300788_FBtr0084190	434	ZI418
FBgn0085468	0.094	0.1	0.124	0.12	ALE	0.025	0.000332	0.0215	FBgn0085468	ND-MWFE	2	FBtr0112740_FBtr0112741	541	ZI418
FBgn0032511	0.986	0.974	0.879	0.846	TUTR	-0.117	0.000384	0.0218	FBgn0032511	ND-B22	2	FBtr0342640_FBtr0080472	184	ZI418
FBgn0033792	0.979	0.976	0.989	0.992	TUTR	0.013	0.00055	0.0227	FBgn0033792	CG13325	2	FBtr0087722,FBtr0339748,FBtr0345194_FBtr0345931	234	ZI31
FBgn0000579	0.7	0.693	0.68	0.68	TUTR	-0.016	0.00159	0.0237	FBgn0000579	Eno	3	FBtr0302115_FBtr0077909,FBtr0077907,FBtr0077908,FBtr0077905_FBtr0077906	NA	ZI274
FBgn0030976	0.076	0.077	0.089	0.094	TUTR	0.015	0.000649	0.0241	FBgn0030976	CG7378	3	FBtr0074649_FBtr0113004_FBtr0342848	NA	ZI31
FBgn0033356	0.897	0.904	0.868	0.875	ALE	-0.03	0.00066	0.0241	FBgn0033356	CG8229	2	FBtr0290278_FBtr0290279	1396	ZI31
FBgn0053470	0.509	0.517	0.534	0.531	TUTR	0.019	0.0018	0.0258	FBgn0053470	BaraA1	2	FBtr0303099_FBtr0087656	255	ZI274
FBgn0033835	0.509	0.517	0.534	0.531	TUTR	0.019	0.0018	0.0258	FBgn0288447	BaraA2	2	FBtr0087654_FBtr0339757	255	ZI274
FBgn0030038	0.919	0.934	0.965	0.978	TUTR	0.045	0.00185	0.026	FBgn0030038	CG1440	2	FBtr0071197,FBtr0112961,FBtr0112962_FBtr0339438	328	ZI274
FBgn0052832	0.831	0.819	0.792	0.798	TUTR	-0.03	0.00195	0.0269	FBgn0052832	CG32832	2	FBtr0080960_FBtr0340177	97	ZI274
FBgn0259481	0.046	0.037	0.072	0.064	TUTR	0.026	0.00208	0.0281	FBgn0259481	Mob2	2	FBtr0333217,FBtr0089331,FBtr0089330_FBtr0089333,FBtr0089332	1539	ZI274
FBgn0039830	0.72	0.7	0.753	0.755	TUTR	0.044	0.00213	0.0283	FBgn0039830	ATPsynC	2	FBtr0306237_FBtr0305122,FBtr0085774,FBtr0085773,FBtr0305121,FBtr0085772	625	ZI274
FBgn0023169	1	1	0.995	0.992	TUTR	-0.006	0.00221	0.0288	FBgn0023169	AMPKα	2	FBtr0070216_FBtr0070217,FBtr0070218	39	ZI274
FBgn0250823	0.086	0.084	0.099	0.094	mixed	0.012	0.00234	0.03	FBgn0250823	gish	4	FBtr0100331_FBtr0083261,FBtr0083262,FBtr0083264,FBtr0083265,FBtr0100332,FBtr0100333,FBtr0301304,FBtr0305071,FBtr0305072,FBtr0330041_FBtr0083263_FBtr0334606	NA	ZI274
FBgn0259209	0.033	0.031	0.01	0.016	mixed	-0.019	0.000596	0.0313	FBgn0259209	Mlp60A	3	FBtr0299696_FBtr0344996_FBtr0299697,FBtr0343338	NA	ZI418
FBgn0083956	0.975	0.972	0.989	0.985	mixed	0.013	0.000919	0.0317	FBgn0083956	ldd	3	FBtr0110826_FBtr0110827,FBtr0299591_FBtr0343018	NA	ZI31
FBgn0025839	0.009	0.009	0.011	0.012	TUTR	0.002	0.00125	0.0322	FBgn0025839	ND-B14.5A	2	FBtr0070386_FBtr0343049	295	ZI31
FBgn0034688	0.193	0.204	0.27	0.303	TUTR	0.087	0.00119	0.0322	FBgn0034688	CG11474	2	FBtr0071802_FBtr0303766	181	ZI31
FBgn0038400	0.002	0.003	0	0	TUTR	-0.003	0.00125	0.0322	FBgn0038400	Mic26-27	3	FBtr0344013_FBtr0083281_FBtr0347199	NA	ZI31
FBgn0038571	0.993	0.985	0.961	0.951	TUTR	-0.033	0.00111	0.0322	FBgn0038571	CG7215	2	FBtr0300247_FBtr0100283	1138	ZI31
FBgn0042094	0.322	0.348	0.203	0.143	TUTR	-0.162	0.0013	0.0322	FBgn0042094	Ak3	2	FBtr0082330,FBtr0082331_FBtr0339379,FBtr0339378	221	ZI31
FBgn0058160	0	0	0.009	0.006	TUTR	0.008	0.00125	0.0322	FBgn0058160	Sph242	2	FBtr0113813,FBtr0301797,FBtr0301802,FBtr0301803,FBtr0301804_FBtr0333380	3427	ZI31
FBgn0021953	0.022	0.021	0.012	0.015	TUTR	-0.009	0.00119	0.0322	FBgn0267828	Fatp1	2	FBtr0337007,FBtr0080133,FBtr0337006_FBtr0080134	581	ZI31
FBgn0011217	0.171	0.184	0.239	0.218	TUTR	0.051	0.00267	0.0337	FBgn0011217	eff	2	FBtr0310554,FBtr0083018_FBtr0336876	291	ZI274
FBgn0265991	0.895	0.898	0.838	0.855	ALE	-0.05	0.000691	0.0337	FBgn0265991	Zasp52	3	FBtr0329909_FBtr0302163_FBtr0329911,FBtr0100387,FBtr0100388,FBtr0111048,FBtr0301313,FBtr0310086,FBtr0310087,FBtr0310088,FBtr0329912,FBtr0329913,FBtr0329914,FBtr0329915,FBtr0329916,FBtr0342711,FBtr0087315	NA	ZI418
FBgn0250757	0.373	0.38	0.398	0.406	ALE	0.025	0.00148	0.0353	FBgn0250757	kumpel	5	FBtr0290141_FBtr0290140_FBtr0290137_FBtr0290139_FBtr0290138	NA	ZI31
FBgn0003149	0.758	0.781	0.681	0.698	mixed	-0.079	0.000797	0.036	FBgn0003149	Prm	3	FBtr0306639_FBtr0076596,FBtr0076594_FBtr0076595,FBtr0076593	NA	ZI418
FBgn0034071	0.91	0.924	0.955	0.957	TUTR	0.039	0.000844	0.036	FBgn0034071	CG8405	2	FBtr0087210_FBtr0340020	1369	ZI418
FBgn0010352	0.127	0.125	0.098	0.109	TUTR	-0.022	0.00296	0.0361	FBgn0010352	Ogdh1	2	FBtr0075264,FBtr0075267,FBtr0075268,FBtr0075269,FBtr0112860,FBtr0333214_FBtr0075263,FBtr0075266	644	ZI274
FBgn0051145	0.783	0.785	0.741	0.758	mixed	-0.034	0.00294	0.0361	FBgn0051145	CG31145	3	FBtr0290057_FBtr0084479,FBtr0084480_FBtr0290056,FBtr0336459	NA	ZI274
FBgn0028746	0.815	0.75	0.951	0.932	TUTR	0.16	0.00161	0.037	FBgn0028746	CG18508	2	FBtr0070543_FBtr0345708	186	ZI31
FBgn0038321	0.11	0.142	0.193	0.188	TUTR	0.065	0.00308	0.037	FBgn0038321	Nagk	2	FBtr0334590_FBtr0083119	545	ZI274
FBgn0011272	0.527	0.537	0.571	0.585	TUTR	0.046	0.000956	0.0372	FBgn0011272	RpL13	2	FBtr0079888,FBtr0100164_FBtr0310482	154	ZI418
FBgn0034368	0.052	0.037	0	0.005	TUTR	-0.042	0.000982	0.0372	FBgn0034368	zda	2	FBtr0086661,FBtr0340394,FBtr0345424_FBtr0345423	321	ZI418
FBgn0032216	0.935	0.917	0.968	0.967	TUTR	0.042	0.00174	0.0385	FBgn0032216	Usp14	2	FBtr0080061_FBtr0331669	51	ZI31
FBgn0015776	0.607	0.616	0.68	0.659	TUTR	0.058	0.00118	0.0387	FBgn0015776	nrv1	2	FBtr0332370_FBtr0079384	269	ZI418
FBgn0027779	0.003	0.002	0	0	TUTR	-0.003	0.00125	0.0387	FBgn0027779	VhaSFD	2	FBtr0080940,FBtr0080941,FBtr0080942_FBtr0335143	349	ZI418
FBgn0029709	0.117	0.114	0.137	0.147	TUTR	0.027	0.00118	0.0387	FBgn0029709	CHOp24	2	FBtr0070675_FBtr0343566	68	ZI418
FBgn0039359	0.007	0.006	0.009	0.009	TUTR	0.003	0.00125	0.0387	FBgn0039359	RpL27	2	FBtr0084932,FBtr0331360,FBtr0331361_FBtr0331362	384	ZI418
FBgn0000308	0.386	0.39	0.423	0.409	TUTR	0.028	0.00353	0.0404	FBgn0000308	chic	5	FBtr0309212_FBtr0079233_FBtr0309213_FBtr0079235,FBtr0079234_FBtr0079236	NA	ZI274
FBgn0031830	0.299	0.284	0.262	0.263	TUTR	-0.028	0.00349	0.0404	FBgn0031830	COX5B	2	FBtr0343157_FBtr0079288	159	ZI274
FBgn0041789	0.116	0.103	0.07	0.047	mixed	-0.051	0.00348	0.0404	FBgn0041789	Pax	3	FBtr0081214_FBtr0306598,FBtr0334166,FBtr0081213,FBtr0081212,FBtr0081211,FBtr0100449,FBtr0081210_FBtr0334167	NA	ZI274
FBgn0000042	0.132	0.127	0.116	0.112	TUTR	-0.016	0.00143	0.0406	FBgn0000042	Act5C	5	FBtr0070822_FBtr0100663_FBtr0100662_FBtr0070823_FBtr0345894	NA	ZI418
FBgn0262739	0.649	0.645	0.679	0.695	TUTR	0.04	0.00141	0.0406	FBgn0262739	AGO1	4	FBtr0087613_FBtr0087614_FBtr0087612_FBtr0305592	NA	ZI418
FBgn0014396	0.974	0.98	0.99	0.992	ALE	0.014	0.00203	0.0418	FBgn0014396	tim	2	FBtr0333254,FBtr0333255_FBtr0077567,FBtr0333252,FBtr0333259,FBtr0333253,FBtr0333256,FBtr0333258	7062	ZI31
FBgn0038353	0.009	0.012	0.004	0.003	TUTR	-0.007	0.00203	0.0418	FBgn0038353	CG5399	2	FBtr0083164_FBtr0334027	577	ZI31
FBgn0039875	0.725	0.762	0.648	0.612	TUTR	-0.114	0.00209	0.0418	FBgn0039875	sip3	2	FBtr0085842_FBtr0330113	380	ZI31
FBgn0030529	0.698	0.717	0.667	0.665	TUTR	-0.042	0.00219	0.0424	FBgn0030529	Clic	2	FBtr0346089_FBtr0073835	490	ZI31
FBgn0000042	0.139	0.145	0.131	0.13	TUTR	-0.011	0.00377	0.0425	FBgn0000042	Act5C	5	FBtr0070822_FBtr0100663_FBtr0100662_FBtr0070823_FBtr0345894	NA	ZI274
FBgn0020238	0.123	0.15	0.204	0.241	TUTR	0.086	0.00387	0.0429	FBgn0020238	14-3-3ε	3	FBtr0083565,FBtr0083567_FBtr0083566_FBtr0083568	NA	ZI274
FBgn0264707	0.431	0.454	0.401	0.394	TUTR	-0.046	0.00392	0.0429	FBgn0264707	RhoGEF3	4	FBtr0333955_FBtr0333953,FBtr0333954,FBtr0333957,FBtr0333958,FBtr0333959,FBtr0333960,FBtr0333961_FBtr0333956_FBtr0333952,FBtr0333962	NA	ZI274
FBgn0004363	0.748	0.756	0.788	0.813	TUTR	0.048	0.00412	0.0438	FBgn0004363	porin	3	FBtr0080182_FBtr0100584,FBtr0332029_FBtr0305260,FBtr0080183	NA	ZI274
FBgn0031637	0.58	0.583	0.629	0.609	mixed	0.038	0.00406	0.0438	FBgn0031637	mxt	3	FBtr0300941_FBtr0332477,FBtr0077411,FBtr0077409,FBtr0332478_FBtr0077410,FBtr0332479	NA	ZI274
FBgn0026160	0.036	0.052	0.08	0.092	TUTR	0.042	0.0025	0.047	FBgn0026160	tna	3	FBtr0076267_FBtr0076268_FBtr0301658	NA	ZI31
FBgn0002622	0.588	0.596	0.612	0.61	TUTR	0.019	0.00174	0.0475	FBgn0002622	RpS3	2	FBtr0084410_FBtr0346349	279	ZI418
FBgn0015221	0.996	1	0.991	0.989	TUTR	-0.008	0.00466	0.0488	FBgn0015221	Fer2LCH	2	FBtr0085622_FBtr0085623,FBtr0085624,FBtr0332168,FBtr0332169	175	ZI274
