## Supplementary material for "Alternative 3’ Polyadenylation Responses to Acute Ethanol Exposure Differ Between *Drosophila* Populations": Supplemental_File_4.xlsx

### Sheet: logit_link
Population	Genotype	genetype	Proximal	Distal	total
France	FR109	ALE	2	4	6
France	FR109	TUTR	15	30	45
France	FR109	mixed	2	2	4
France	FR112	ALE	6	2	8
France	FR112	TUTR	50	25	75
France	FR112	mixed	8	4	12
France	FR113	ALE	1	3	4
France	FR113	TUTR	17	15	32
France	FR113	mixed	4	3	7
Zambia	ZI274	ALE	2	1	3
Zambia	ZI274	TUTR	11	22	33
Zambia	ZI274	mixed	1	4	5
Zambia	ZI31	ALE	0	1	1
Zambia	ZI31	TUTR	10	14	24
Zambia	ZI31	mixed	2	3	5
Zambia	ZI418	ALE	2	1	3
Zambia	ZI418	TUTR	13	34	47
Zambia	ZI418	mixed	3	2	5

### Sheet: genotype_probs
Genotype	Population	prob	SE	df	asymp.LCL	asymp.UCL
FR109	France	0.651841	0.0645984	#NUM!	0.517305	0.765852
FR112	France	0.326261	0.0481412	#NUM!	0.239688	0.426561
FR113	France	0.490086	0.0765075	#NUM!	0.345313	0.636541
ZI274	Zambia	0.659284	0.0747294	#NUM!	0.502016	0.787872
ZI31	Zambia	0.59244	0.0911323	#NUM!	0.409583	0.752839
ZI418	Zambia	0.667008	0.0644534	#NUM!	0.531439	0.779618

### Sheet: fit_counts_coef
term	estimate	std.error	statistic	p.value	conf.low	conf.high
(Intercept)	0.752711	0.542857	1.38657	0.165573	-0.308489	1.84459
genetypemixed	-0.30808	0.662379	-0.465112	0.641851	-1.62553	0.992047
genetypeTUTR	-0.110741	0.520339	-0.212824	0.831464	-1.14242	0.923569
PopulationZambia	-0.980775	0.96433	-1.01705	0.309128	-2.95226	0.909086
genetypemixed:PopulationZambia	1.06193	1.14508	0.927384	0.353727	-1.17209	3.36998
genetypeTUTR:PopulationZambia	1.14867	0.950204	1.20887	0.226713	-0.716778	3.09068
PopulationFrance:GenotypeFR112	-1.35228	0.358958	-3.76725	0.000165059	-2.072	-0.660368
PopulationZambia:GenotypeFR112
PopulationFrance:GenotypeFR113	-0.666802	0.418705	-1.59253	0.111265	-1.49832	0.149208
PopulationZambia:GenotypeFR113
PopulationFrance:GenotypeZI274
PopulationZambia:GenotypeZI274	-0.0345784	0.441731	-0.0782792	0.937606	-0.899259	0.84188
PopulationFrance:GenotypeZI31
PopulationZambia:GenotypeZI31	-0.320624	0.475885	-0.673742	0.500475	-1.25458	0.622491
PopulationFrance:GenotypeZI418
PopulationZambia:GenotypeZI418

### Sheet: fit_counts_glance
null.deviance	df.null	logLik	AIC	BIC	deviance	df.residual	nobs
36.182	17	-26.7163	73.4326	82.3363	6.28793	8	18

### Sheet: fit_counts_anova
term	Df	Deviance	Resid. Df	Resid. Dev	Pr(>Chi)
NULL			17	36.182
genetype	2	1.01518	15	35.1668	0.601943
Population	1	11.5395	14	23.6273	0.000681339
genetype:Population	2	1.5765	12	22.0508	0.454639
Population:Genotype	4	15.7629	8	6.28793	0.00335445

### Sheet: fit_counts_summary
Output
Call:
glm(formula = cbind(Distal, Proximal) ~ genetype * Population +
Population/Genotype, family = binomial(), data = dir_counts)
Deviance Residuals:
Min 1Q Median 3Q Max
-1.03382 -0.36514 -0.07722 0.31459 1.41751
Coefficients: (6 not defined because of singularities)
Estimate Std. Error z value Pr(>|z|)
(Intercept) 0.75271 0.54286 1.387 0.165573
genetypemixed -0.30808 0.66238 -0.465 0.641851
genetypeTUTR -0.11074 0.52034 -0.213 0.831464
PopulationZambia -0.98078 0.96433 -1.017 0.309128
genetypemixed:PopulationZambia 1.06193 1.14508 0.927 0.353727
genetypeTUTR:PopulationZambia 1.14867 0.95020 1.209 0.226713
PopulationFrance:GenotypeFR112 -1.35228 0.35896 -3.767 0.000165 ***
PopulationZambia:GenotypeFR112 NA NA NA NA
PopulationFrance:GenotypeFR113 -0.66680 0.41871 -1.593 0.111265
PopulationZambia:GenotypeFR113 NA NA NA NA
PopulationFrance:GenotypeZI274 NA NA NA NA
PopulationZambia:GenotypeZI274 -0.03458 0.44173 -0.078 0.937606
PopulationFrance:GenotypeZI31 NA NA NA NA
PopulationZambia:GenotypeZI31 -0.32062 0.47588 -0.674 0.500475
PopulationFrance:GenotypeZI418 NA NA NA NA
PopulationZambia:GenotypeZI418 NA NA NA NA
---
Signif. codes: 0 ‘***’ 0.001 ‘**’ 0.01 ‘*’ 0.05 ‘.’ 0.1 ‘ ’ 1
(Dispersion parameter for binomial family taken to be 1)
Null deviance: 36.1820 on 17 degrees of freedom
Residual deviance: 6.2879 on 8 degrees of freedom
AIC: 73.433
Number of Fisher Scoring iterations: 3

### Sheet: sessionInfo
loaded via a namespace (and not attached):
[1] bit64_4.0.5 vroom_1.6.3 splines_4.2.1 carData_3.0-5
[5] Formula_1.2-5 distributional_0.3.2 stats4_4.2.1 yaml_2.3.7
[9] pillar_1.11.0 backports_1.4.1 lattice_0.21-8 glue_1.8.0
[13] digest_0.6.33 ggsignif_0.6.4 sandwich_3.1-1 htmltools_0.5.6
[17] Matrix_1.5-4.1 pkgconfig_2.0.3 xtable_1.8-4 mvtnorm_1.2-4
[21] scales_1.4.0 tzdb_0.4.0 timechange_0.2.0 mgcv_1.9-0
[25] generics_0.1.4 farver_2.1.2 car_3.1-3 ellipsis_0.3.2
[29] TH.data_1.1-3 withr_3.0.2 BiocGenerics_0.44.0 cli_3.6.5
[33] survival_3.5-7 magrittr_2.0.3 crayon_1.5.2 estimability_1.5.1
[37] evaluate_0.21 nlme_3.1-163 MASS_7.3-60 textshaping_0.3.6
[41] tools_4.2.1 hms_1.1.3 lifecycle_1.0.4 multcomp_1.4-28
[45] S4Vectors_0.36.2 zip_2.3.0 compiler_4.2.1 systemfonts_1.0.4
[49] rlang_1.1.6 dichromat_2.0-0.1 rstudioapi_0.15.0 labeling_0.4.3
[53] rmarkdown_2.24 gtable_0.3.6 codetools_0.2-19 abind_1.4-8
[57] R6_2.6.1 zoo_1.8-12 knitr_1.44 fastmap_1.1.1
[61] bit_4.0.5 utf8_1.2.6 ragg_1.2.5 stringi_1.8.7
[65] parallel_4.2.1 Rcpp_1.0.11 vctrs_0.6.5 tidyselect_1.2.1
[69] xfun_0.40
